# Histone exchange sensors reveal variant specific dynamics in mouse embryonic stem cells

**DOI:** 10.1101/2022.11.16.516734

**Authors:** Marko Dunjić, Felix Jonas, Gilad Yaakov, Roye More, Yoav Mayshar, Yoach Rais, Naama Barkai, Yonatan Stelzer

## Abstract

Eviction of histones from nucleosomes and their exchange with newly synthesized or alternative variants is a central epigenetic determinant. Here, we define the genome-wide incorporation and exchange pattern of canonical and non-canonical histone variants in mouse embryonic stem cells by implementing a recently established, genetically encoded exchange sensor. While exchange of all measured variants scales with transcription, we describe variant-specific associations with transcription elongation and Polycomb binding. We found considerable exchange of H3.1 and H2B variants in heterochromatin and repeat elements, contrasting the stable incorporation and little exchange of H3.3 in these regions. This unexpected association between H3.3 incorporation and exchange of canonical variants is also evident in active promoters and enhancers, and further validated by reduced H3.1 dynamics following depletion of the HIRA H3.3-specific chaperone. The sensor system provides a powerful tool for studying regulation of histone dynamics toward understanding its role in shaping the epigenetic landscape *in vivo*.
