## Supplementary Table 1 for "Histone exchange sensors reveal variant specific dynamics in mouse embryonic stem cells"

### Sheet: List of primers
Cloning primers
PRIMER1	CTG AAT CCT GCA GGA TGG CCC GAA CCA AGC AGA C
PRIMER2	CAT GTA CAA TTG AGC TCT CTC CCC CCG TAT CCG
PRIMER3	ATG CTG CAA TTG GGA GGT AGT GGC GGG GGA A
PRIMER4	ACT ACG GAA TTC CTA CAA GTC CTC CTC ACT AAT CAA TTT TTG
PRIMER5	CTG AAT ACC GGT CCT GCA GGA TCT CAC TTT TCC CTA CGG TTA CTT GCC A
PRIMER6	CAT GTA CAA TTG AGC CCT CTC CCC GCG GAT GC
PRIMER7	TCGTACCCTGCAGGATGCCAGAGCCTTCTAAGTCT
PRIMER8	GATCGAGGCCGGCCCTTGGAGCTGGTGTACTTGGT
PRIMER9	TCGATCGGCCGGCCGGAGGTAGTGGCGGGGGAA
PRIMER10	CATGCTGGATCCATCTCACTTTTCCCTACGGTTACTTGCCA
PRIMER11	TGCATGGCTAGCAGCCCTCTCCCCGCGGATG
HIRA primers
HIRA_cr_ex7_1_F	CAC CGG CCG ATT GAA TGG ACC CGA
HIRA_cr_ex7_1_R	AAA CTC GGG TCC ATT CAA TCG GCC
HIRA_cr_ex7_2_F	CAC CGC CCC TAA ACT GCA TGC CGC A
HIRA_cr_ex7_2_R	AAA CTG CGG CAT GCA GTT TAG GGG C
HIRA_cr_ex4_F	CAC CGT GTG TGC GGT GGT CAA ACA G
HIRA_cr_ex4_R	AAA CCT GTT TGA CCA CCG CAC ACA C
HIRA ex7 external F	GCCTTGGTGGAGGTGAAATA
HIRA ex7 external R	AACGGAGGAGGATATGAGAGAG
HIRA ex7 internal F	CTGAGAGGTCATTCTGGCTTAG
qPCR primers
GAPDH Forward	AGGTCGGTGTGAACGGATTTG
GAPDH Reverse	TGTAGACCATGTAGTTGAGGTCA
β-Actin Forward	GGCTGTATTCCCCTCCATCG
β-Actin Reverse	CCAGTTGGTAACAATGCCATGT
Foxa2 Forward	CCCTACGCCAACATGAACTCG
Foxa2 Reverse	GTTCTGCCGGTAGAAAGGGA
Sox17 Forward	GATGCGGGATACGCCAGTG
Sox17 Reverse	CCACCACCTCGCCTTTCAC
Eomes Forward	GGCCCCTATGGCTCAAATTCC
Eomes Reverse	CCTGCCCTGTTTGGTGATG
Oct4 Forward	CGGAAGAGAAAGCGAACTAGC
Oct4 Reverse	ATTGGCGATGTGAGTGATCTG
