## Supplementary Table 2 for "Histone exchange sensors reveal variant specific dynamics in mouse embryonic stem cells"

### Sheet: Sheet1
Sample name	Library Size
H2B_cleavable_I_HA.bam	78 996 254
H2B_cleavable_I_myc.bam	72 892 105
H2B_cleavable_II_HA.bam	96 336 936
H2B_cleavable_II_myc.bam	53 569 534
H2B_NC_I_HA.bam	27 903 389
H2B_NC_I_myc.bam	28 906 325
H3.1_cleavable_I_HA.bam	62 935 026
H3.1_cleavable_I_myc.bam	61 158 192
H3.1_cleavable_II_HA.bam	60 248 395
H3.1_cleavable_II_myc.bam	40 743 057
H3.1_cleavable_HIR_KO_1_I_HA.bam	42 387 537
H3.1_cleavable_HIR_KO_1_I_myc.bam	48 155 315
H3.1_cleavable_HIR_KO_1_II_HA.bam	59 511 044
H3.1_cleavable_HIR_KO_1_II_myc.bam	77 406 838
H3.1_cleavable_HIR_KO_2_I_HA.bam	35 839 244
H3.1_cleavable_HIR_KO_2_I_myc.bam	53 008 939
H3.1_cleavable_HIR_KO_2_II_HA.bam	29 900 606
H3.1_cleavable_HIR_KO_2_II_myc.bam	17 424 709
H3.1_NC_I_HA.bam	22 777 825
H3.1_NC_I_myc.bam	21 330 145
H3.3_cleavable_I_HA.bam	32 119 551
H3.3_cleavable_I_myc.bam	23 598 480
H3.3_cleavable_II_HA.bam	26 138 179
H3.3_cleavable_II_myc.bam	19 387 559
H3.3_cleavable_HIR_KO_1_I_HA.bam	28 745 005
H3.3_cleavable_HIR_KO_1_I_myc.bam	25 770 895
H3.3_cleavable_HIR_KO_2_I_HA.bam	54 527 416
H3.3_cleavable_HIR_KO_2_I_myc.bam	61 161 402
H3.3_NC_I_HA.bam	24 709 323
H3.3_NC_I_myc.bam	24 353 921
